# New insights into tomato CLE peptide repertoire and perception mechanisms

**DOI:** 10.1101/2022.01.21.477294

**Authors:** Samy Carbonnel, Laurent Falquet, Ora Hazak

## Abstract

Precision in sensing the environmental cues and adjusting the growth and the physiology of the root system are necessary for plant robustness. Plants achieve their phenotypic plasticity by tightly controlling and buffering developmental decisions. In addition to the classical plant hormones that mediate plant development and stress responses, the CLE peptides constitute an additional crucial level of regulation. While the CLV3-CLV1 module appears to be highly conserved to control the proliferation of the shoot apical meristem stem cells, we do not yet fully understand the function of the additional *CLE* genes and whether they act in a similar way across the plant species, including tomato. Due to the small gene size and high sequence variability, it is extremely difficult to precisely annotate *CLE* genes in plant genomes. Here we present our analysis of the *CLE* family in tomato, based on a combination of iterative tBLASTn and Hidden-Markov-Model (HMM), which allowed us to identify thirty-seven new *SlCLE*s in addition to the fifteen reported previously. We could confirm the biological activities of selected SlCLEs in suppressing root meristematic cell divisions. We show that root response is mediated by *SlCLAVATA2*, indicating the conservation of CLE perception mechanism.

**One-sentence summary:** Using a combination of iterative tBLASTn and Hidden-Markov-Model approaches, we uncovered 37 new tomato *CLE* genes predominantly expressed in roots, and we showed a conserved effect on root meristem arrest, that was *SlCLAVATA2*-dependent.

**Highlights:**

- We applied a combined approach of iterative tBLASTn and Hidden-Markov-Model to identify fifty-two tomato *SlCLE* genes, including thirty-seven new genes
- All identified genes encode for pre-propeptides with a single CLE-domain containing conserved residues similar to Arabidopsis
- Analyzing the publicly available RNAseq datasets, we could confirm the expression of *SlCLE* genes that was often associated specifically with root or shoot, a certain developmental stage of the fruit, or with drought stress conditions
- Remarkably, the majority of *SlCLE* genes are predominantly expressed in the root tissues
- We showed the conserved inhibitory effect on the root meristem and columella cells division for the selected SlCLE peptides that were *SlCLAVATA2*-dependent.
