## Supplementary material for "New insights into tomato CLE peptide repertoire and perception mechanisms": The list of the SlCLEs identified in this study

### Sheet: Sheet1
Chromosome	Start	End	Strand	Name	Predicted Protein	CDS structure	Expressed in root, shoot or fruit	Predicted CLEp
1	11619943	11620437	Forward	CLE1	MVSLRTFAVTMLIFLVVFAPFVLSFHQFSQQVKGDFPDKENQEEMKKMGTEEDCARQIPTGPDPLHHNRNHPLKP	3 exons	yes	RQIPTGPDPLHH(N)
1	81529230	81529475	Reverse	CLE2	MLARTSIILLLMIFVTIQQGVLGGRGYLMEQDNNNINMEDNAQSPVATTRSISHIIGDDEGGFVAYVNREVPSSPDPLHNR	Single exon	yes	REVPSSPDPLHN
2	35723792	35724463	Forward	CLE3	MGGDGAGRGSSLLMALLLLIFLCIVSAEILVKPAAAKTVTGTTSNQHLDTGRIIETERHSLQRTNLNYVSKRRVPSEPDPIHNREAGEHMITRIRA	2 exons	yes	RRVPSEPDPIHN
2	47936570	47937280	Reverse	CLE4	MGGMKAFLGALVLLSLLWLILHGILVNQETKKITAATIDRLDFWKITQTERYDLQKDLNYVNKRIQINGTPNRKAGKGTRAATKNVSAGAIKHVLIEAEKQYLQRNPNINYVSKRRVPTGPNAIHNRKVGEYRVPPSRA	3 exons	yes	RRVPTGPNAIHN
3	3374293	3374493	Forward	CLE5	MKPPTSLLLLLVLILVLVLVAFRYADCRHLTAAYQSVKLRGSKKFVSVHAGAADHLVPGGPNPLHN	Single exon	yes	HLVPGGPNPLHN
5	1311175	1313680	Forward	CLE6	MDNIIKFSKVFLSFFVFLVFFLLLLIEVLENGGVTTKMNYVDDQVMKNSKVVMKTHKRSSGAHHVHQKIDFNLVSKRRVPNGPDPIHNRRARSSRRPPGQASKGKLNIKP	2 exons	yes	RRVPNGPDPIHN
5	2204552	2204803	Reverse	CLE7	MVFISNKAFAFLLICIGLLVVCSHSQQQNELRLSTSRRMLKGLVTEEELNTGFKSAPVSKTFDPNGSSKRKVRKGSDPIHNRS	Single exon	yes	RKVRKGSDPIHN
5	63087495	63087764	Forward	CLE8	MGKSTIFIKSQTLLPLFFLGLLLNYSLMISATRLVGFSSHNLVSSSNKKFTKIVNHPYKTSSDQQYMVNAHDVPSGANPVQNGCVNGIC	Single exon	no	HDVPSGANPVQN
6	43447059	43447467	Forward	CLE9	MAMILCIFLFSMQAQSSDQYSHGKSAMLRDHFIHNRKITKNGKRISQDAGELREAPMSPDPLHHHGGLPRNIMP	3 exons	yes	REAPMSPDPLHH(H)
7	61751575	61751838	Reverse	CLE10	MANSSSKMFIILFMIIFLFCHFISLEGRILDDLQVVQNKYDSHFVLSKAGFSPREIEEYTRRSLKGGSDRVVPGGPDSQHHSSPPTN	Single exon	yes	RVVPGGPDSQHH
7	65194792	65195058	Reverse	CLE11	MSTFSNKMELILMLLCTLIVTLMIQGCCHEVIKGPIIRPHGLSLREFGYDESTLEYYKRRAMLLDVGTMRVAPQGPDAQHHSQSPTMS	Single exon	yes	RVAPQGPDAQHH
9	55141751	55142068	Reverse	CLE12	MDIDLLWTLGGVLLFFQSNYYCMATLKSQSFLYFITLFLILFILVHSNHHDQNPVPNHSSSSLSSSSSTSSTTMKLHPRKIPKNKGEYGGAAHEVPSGPNPISNR	Single exon	yes	HEVPSGPNPISN
9	67120505	67120768	Reverse	CLE13	MAKITQPKTLFFLLLFICLLINFSPFNGKLVTNMQVHHKQSTPSDTDTTTTMTTTIVGTGGTGTPSRKYYGEALHEVPSGANPESNK	Single exon	yes	HEVPSGANPESN
11	49841730	49842297	Reverse	CLE14	MKRTELLLYILLISTICAECRHGYNFIPMAQPINAVKSNKSSVFYTLRSTRGHILANLGKYEKIHKPPSGPNPNGNHRPPSRAKPNWKSSSTIRP	3 exons	yes	HKPPSGPNPNGN(H)
11	52945095	52945649	Reverse	CLE15	MSLINAKYFNLFVLLICFLVIQESHGLSLKEVAPVKLLNRKVLERQWAAFGKVYYKHAEKINEKFADWELRGVPAGPDPLHHNGASPKKPKTP	2 exons	yes	RGVPAGPDPLHH(N)
1	6946626	6946868	Forward	CLE16	MNNFHSFLFVVVLFLLNTSLDVVAIRIEDVSIKSLKVKKLFRSLVELRASKNFKSSLHDVPAGPSPSHNLSPPPYTLKPQ	Single exon	no	HDVPAGPSPSHN
1	7005125	7005367	Forward	CLE17	MNNNHFFLFVIVLFLLNTSLDVVAIRIEDVSIKSLKVKKLFRSLVELRASKNFKSSLHDVPAGPSPSHNLSPPPYTLKPQ	Single exon	no	HDVPAGPSPSHN
1	7027437	7027679	Forward	CLE18	MNNFHFFLFVVVLFLLNTSLEVVAIRIEDVSIKSLKVKKLFRSLVELRASKNFKSSLHDVPAGPSPSHNLSPPPYTLKPQ	Single exon	no	HDVPAGPSPSHN
1	7704510	7706013	Forward	CLE19	MDSSSDRIRLYKRLWGSIVLLLVVWLLLVSVLENRATKIMKKQRTNSIHSKMNLNFMSIKRRVPNGPDPIHNRRVGNSHQPHGQVTKGEFGKP	2 exons	yes	RRVPNGPDPIHN
2	40195502	40195723	Forward	CLE20	MINTMSKFKYLSCIILLLLSSALLEARPIRSIRIAREALEEQFEREKAKVGAHEWPQRVSPGGPDPHHHFKNN	Single exon	yes	RVSPGGPDPHHH
2	40204594	40204857	Forward	CLE21	MAKSNFMLSSISVLVLLMFFSLVSFSVARAATSYRGVENMRKKIDSKQILRELLANDLGNKMEQNYRKVMMNKDRVAPGGPDPQHHN	Single exon	yes	RVAPGGPDPQHH(N)
2	43800735	43801028	Reverse	CLE22	MTLYNIIISLLTLFFFLVTIVMSDNRQVEPSDHHHDAIKKNIPKNLSSERRNYKEDQVSSTILGRKGKNHQSQKWRDKSLNVSAHEVPSGPNPISNR	Single exon	yes	HEVPSGPNPISN
3	3376485	3376727	Forward	CLE23	MGIRSFLLLFMITMTIIFLGNVQICSCKEKNYDENEERIKVKFYSTFFRYFNTIPHYAKGKKLHIVSRRLVPSGPNPLHN	Single exon	yes	RLVPSGPNPLHN
3	59983924	59984208	Forward	CLE24	MLCPYRRVMVLILCIGFLSTQPERVSALTSIDLALRWGEDNLFHLRSSRILKAAVVQDLQTQLSIAPSPSMTFDPNQSNKRRVKRGSDPIHNKC	Single exon	yes	RRVKRGSDPIHN
3	62820859	62821140	Forward	CLE25	MAVIFKIVTNKCLFALILSIAIVFCLIHGWCNYSDNVIFSSRRELIATKFDFTPFMQRHHHRKHLSPSPETEIDPIYGVEKRLVPTGPNPLHH	Single exon	yes	RLVPTGPNPLHH
4	1449560	1449838	Forward	CLE26	MLMFTQLCVSSTIAHSSDAISRKLGFFHGVTTVTSADHSIETKEKRNGGNELYDEDKRLVHTGPNPLHN	Single exon	yes	RLVHTGPNPLHN
4	61069201	61069419	Forward	CLE27	MQIKKFLVMLVFLYLLFLSAATKNDTIKKQLEEEQSNRPQNNWKLMRHSLDRVYFSSKRRVPNESDPLHNRR	Single exon	yes	RRVPNESDPLHN
5	3515405	3515701	Reverse	CLE28	MISLMLLVLMIIIIIPLHFVQFSMAIRIFPTNPVALSETNFTNTKINQTEIFQKYFHDIIVNNNNNNNDNNNGTRNGTALLQDNKRRVPSCPDPLHNK	Single exon	yes	RRVPSCPDPLHN
5	4183891	4184229	Forward	CLE29	MGLKVPHVICFVLWFSILVLLFQEFKFLKNNNKVIIYNDHDHHSLFGQRKTLLASNFDFTPFVKHVHHHHHHHHRDDVYEQPEAEPAGSHEIDQRYGVEKRLVPTGPNPLHH	Single exon	yes	RLVPTGPNPLHH
5	5853919	5854191	Forward	CLE30	MARKCIVLACLIFLSFSAMASIPNSTKKYDQEDHLHSPSVICYQFQRIRHCPPFPPQLSSPLSSSSLDEIEPRFGAEKRSIPSGPNPLHN	Single exon	yes	RSIPSGPNPLHN
5	5856133	5856446	Forward	CLE31	MACKCIFLAYLIFFTFSTMASSQTQKIPIPNSTKKHNHLHSSVICYQLQRIRHCPPFLPPPSSSSSSMDEIDPRYGVEKRLVPSGPNPLHN	Single exon	yes	RLVPSGPNPLHN
5	53722541	53722744	Forward	CLE32	MISLFHFFFFIILFTSPRVHVIHLQPARFSGPSPRKESVIFQPLPTSFKFENRRVPTGSNPLHNKKR	Single exon	yes	RRVPTGSNPLHN
5	63089819	63090067	Forward	CLE33	MEKSTLIPLIFLGLLLNYPWMISTTRSNEFSDQNTLSSSNKKSTIIVNHPNKISSDQQYTVDFHDVPSGPNSPIHYCGDDIC	Single exon	no	HDVPSGPNSPIH
7	59399859	59400098	Forward	CLE34	MNSLFHFIFFLLLLSTTTAAAIRQPPQALFSDPYVSFTRKQQLNSQPQASAPTIVRDFESDMRRVPTGPNPLHNKKRKT	Single exon	yes	RRVPTGPNPLHN
7	61762724	61762957	Reverse	CLE35	MYLGKFYVFLIVVHIMVQYSNIVHSTEQKKSLTESFLIYFERKKNFEIHCYDRYKSKLQSRYKPMRRSPGGPDPKHH	Single exon	yes	RRSPGGPDPKHH
7	65205136	65205351	Forward	CLE36	MASFKFWFCFFFILLSCLCSESRPLEAFSEKRKETMMEIARDVLRERLVKARSIKYNVHRLSPGGPDPKHH	Single exon	yes	RLSPGGPDPKHH
8	4071288	4071515	Reverse	CLE37	MKRFPLLLFSFVLFLVSTSITIEAIQVENLSVKSMKIKEIFRSLSELRTLKHFRSSLREVPTGPDPLHHHTPPKV	Single exon	no	REVPTGPDPLHH(H)
8	62042236	62042481	Reverse	CLE38	MKIQYPSFKFLLILVIILFVSQLSNCRKIQEITPTSIEQRLNSRISWHNLAPSPKKSRNEDIDKSYRVSHRIVPGGPNPLHN	Single exon	yes	RIVPGGPNPLHN
9	60775375	60775638	Forward	CLE39	MNNFHFFLFVVVLFLLNTSLDVVAIRIKDVSIKSLKVKKVFRSLVELRASKNFKSSLHDVPTGPSPSHNLSPPPHTLKLTRGKLYMM	Single exon	no	HDVPTGPSPSHN
10	1482971	1483189	Reverse	CLE40	MAKFRFLLCLILIILLSCPPSESRPLGQSSRRRGETITMMETARQIIKERLRYTIKYNVKRLSPGGPDPRHH	Single exon	yes	RLSPGGPDPRHH
10	1486893	1487168	Reverse	CLE41	MASSIRFWLCFILILLSCPRFESRPLGLFTPKRKETTMMETARKIIRERMRHAIKYDVKRLSPRGPNPKHH	Single exon	yes	RLSPRGPNPKHH
10	2690033	2690287	Reverse	CLE42	MANSNSKLSLVFLLLLLLLLFANVNISMATSYRGVESIIRSKIDSKKLLQEICSYLGKKKICNRRVLVDVIDRVAPGGPDPKHH	Single exon	yes	RVAPGGPDPKHH
10	11338810	11339245	Reverse	CLE43	MSNFHLFVSIVVLFLLNTSVEVAGIRIENISTKSVKVKEIFRFLMELKTFQSTRTAPTGPSPIHHGGTSNSGSYNFCTI	2 exons	yes	RTAPTGPSPIHH
10	11387275	11387445	Reverse	CLE44	MELKVIEIFRSFIELKFFQSMRTVPAVPNPIHHGGTPNFENFSNIFATLKPNKTKN	Single exon	no	RTVPAVPNPIHH
10	61194096	61194368	Reverse	CLE45	MTSKKMLTILSFLCLLLMGVLHYKLPFCGANIGRFYRYKGDYSINKRGYVKSHNKGSFFSRGINNIPNMDEIFGDDKRKVRTGPNPLHNK	Single exon	yes	RKVRTGPNPLHN
11	15143289	15143555	Reverse	CLE46	MSNYHLFVSIVVLLLLNISVEVAAIRIENISTKSLKVKEIFRSFMELKTFQSIRTVPTGPNPIHHGGTPNSGNFSNTFGTLKANRTNN	Single exon	no	RTVPTGPNPIHH
11	15193925	15194191	Reverse	CLE47	MSNFQLFVSIVVLLLLNISVEVAAIRIENISTKSLKVKEIFRSFMELKTFQSMRTVPTGPNPIHHGGTPNSGNFSNTFGTLKPNRTNN	Single exon	no	RTVPTGPNPIHH
12	744075	744296	Forward	CLE48	MKTFHFIFFLLLLITTFSTIQALRQLPEQVSGTPAARRSQVFHPIVIAPAAQDFESSKRRIPTGSNPLHNKKR	Single exon	yes	RRIPTGSNPLHN
12	3799102	3799443	Forward	CLE49	MKMSQGKLYICVIMVLIIMVQRTEARILRPKKVILYELFKNVTRGVFYPLEIMHFQKIHYEYNNTFKESEQRKKKGLSKPFRVLFERIKVDKSQERKYKLMRISPGGPDPKHH	Single exon	yes	RISPGGPDPKHH
12	5056108	5056338	Reverse	CLE50	MASITSRFLLCFIIIILLSYCIILESRPLETLLPRKRSTLMETAQEILSERLLQRKDAFKYHINRLSPGGPDPRHH	Single exon	yes	RLSPGGPDPRHH
12	61900450	61900707	Forward	CLE51	MKAQYPSLPFLLLIMVILIMSQFSSCHNIQKMTTTRTKQTYKDLDSRYSWHLSASDPKTSRNEDIEQSYRVSNHAVPGGPNPLHN	Single exon	yes	HAVPGGPNPLHN
12	65362674	65362393	Reverse	CLE52	MAKTTTQLQILVLFFLLLLMNTYSSGFNVRAHRDYSPTSEKSTMQVLPKKSPTTTTTTTVTTPTRGATTPNARGQYGVAAHSVPSGPNPESNR	Single exon	yes	HSVPSGPNPESN
